# Transcription initiation profiling defines the regulatory logic of astrocyte gene regulation

**DOI:** 10.64898/2026.05.03.722406

**Authors:** Ashley Kumar, Yanning Zuo, Numaan Formoli, Daimeng Sun, Narayan Pokhrel, Carlos Guzman, Sven Heinz, Christopher Benner, Francesca Telese

**Affiliations:** Department of Psychiatry, University of California, San Diego Department of Psychiatry, University of California, San Diego; Department of Medicine, University of California, San Diego Department of Psychiatry, University of California, San Diego

## Abstract

Astrocytes are central regulators of neuroinflammation, yet the mechanisms by which they convert common inflammatory signals into cell type-specific transcriptional responses remain poorly understood. Here we mapped transcription initiation genome-wide in primary mouse astrocytes stimulated with interleukin-1B (IL-1B) and defined the active regulatory elements that drive astrocyte reactivity. We find that inducible enhancer transcription in astrocytes is encoded by a transcription-initiation grammar in which lineage-restricted transcription factors, particularly NFIA and TEAD4, cooperate with inflammatory transcription factors such as NF-κB, AP-1 and IRF to drive stimulus-dependent transcription activation. The motifs of these inflammatory transcription factors show a strong positional bias upstream of induced transcription start sites, supporting their direct role in controlling initiation upon stimulation. Moreover, NF-κB and TEAD4 motifs are preferentially associated with sites showing altered patterns of transcription initiation in response to inflammatory stimulus. Comparison with stimulated macrophages revealed that, despite substantial overlap in induced genes, astrocytes exhibit a largely distinct enhancer repertoire, indicating that shared inflammatory signals are interpreted through cell type-specific regulatory landscapes. Finally, transcribed astrocyte regulatory elements are functionally conserved in human astrocytes and are enriched for genetic risk variants associated with neurological disorders. Together, these findings define a cell type-specific regulatory logic for astrocyte inflammatory responses and link astrocyte enhancer regulation to human disease susceptibility.
