## Supplementary material for "Transcription initiation profiling defines the regulatory logic of astrocyte gene regulation": Supp Table 1

### Sheet: Sheet1
csRNA-seq	Total reads
Astro-csRNA-NT-r1	21083109
Astro-csRNA-NT-r2	44419974
Astro-csRNA-NT-r3	21727540
Astro-csRNA-IL1b-r1	21153452
Astro-csRNA-IL1b-r2	22132647
Astro-csRNA-IL1b-r3	37477836
Astro-csinput-NT-r1	2128356
Astro-csinput-NT-r2	14901432
Astro-csinput-NT-r3	22137413
Astro-csinput-IL1b-r1	31274078
Astro-csinput-IL1b-r2	13162865
Astro-csinput-IL1b-r3	29510333
RNA-seq	Total reads
RNAseq-NT-r1	16965061
RNAseq-NT-r2	21508267
RNAseq-IL1b-r1	16492434
RNAseq-IL1b-r2	19013456
ChIP-seq	Total Reads
Astro-input-IL1b	58735739
Astro-RNAPII-NT	21676902
Astro-RNAPII-IL1b	21805630
Astro-TEAD4-NT	52306823
Astro-TEAD4-IL1b	18773650
Astro-NFIA-NT	17679358
Astro-NFIA-IL1b	15641485
