## Supplementary material for "Transcription initiation profiling defines the regulatory logic of astrocyte gene regulation": Supp Table 2

### Sheet: RNA-seq Induced by IL-1B
transcript	chr	start	end	strand	Length	Annotation/Divergence	Astro-RNAseq-NT-r1 rlog	Astro-RNAseq-NT-r2 rlog	Astro-RNAseq-IL1b-r1 rlog	Astro-RNAseq-IL1b-r2 rlog	NT vs. IL1b Log2 Fold Change	NT vs. IL1b adj. p-value	BMDM nt vs. kla Log2 Fold Change	BMDM nt vs. kla adj. p-value
Sele	chr1	164048234	164057677	+	2885	Sele|CD62E|E-selectin|ELAM-1|Elam|LECAM2|-|1 H2.2|1 71.35 cM|protein-coding	8.05581	7.96096	12.3196	12.2285	7.6654	0	9.46425	1.42e-09
Ccl2	chr11	82035571	82037453	+	808	Ccl2|HC11|JE|MCAF|MCP-1|MCP1|SMC-CF|Scya2|Sigje|-|11 B5|11 49.82 cM|protein-coding	8.41417	8.2519	12.7158	12.8368	6.93748	0	2.70819	5.2e-64
Tnfaip3	chr10	19000910	19015410	-	4405	Tnfaip3|A20|Tnfip3|-|10 A3|10 8.08 cM|protein-coding	8.65567	8.59586	13.0856	12.979	6.37098	0	5.53612	2.05e-13
Tnfaip2	chr12	111442469	111455018	+	3739	Tnfaip2|B94|Exoc3l3|M-sec|Tnfip2|tnfb94|-|12 F1|12 60.99 cM|protein-coding	8.20392	8.16137	11.5769	11.6051	5.61728	0	2.08004	1.08e-16
Irf1	chr11	53770495	53777323	+	2050	Irf1|Irf-1|-|11 B1.3|11 32.0 cM|protein-coding	9.37815	9.28817	12.9996	13.1133	4.91725	0	3.81257	8.41e-10
Nfkbiz	chr16	55811375	55838899	-	4088	Nfkbiz|INAP|Mail|-|16|16 C1.1|protein-coding	9.0736	8.97432	12.6061	12.5783	4.90424	0	6.98715	3.11e-24
Nfkbia	chr12	55489410	55492647	-	1567	Nfkbia|Nfkbi|-|12|12 C1|protein-coding	9.38152	9.46688	12.9391	12.9915	4.64599	0	4.25764	1.87e-82
Lif	chr11	4267095	4272514	+	3793	Lif|-|-|11 A1|11 2.94 cM|protein-coding	8.92764	8.96462	12.252	12.2031	4.596	0	6.53505	2.96e-35
Ier3	chr17	35821684	35822923	+	1128	Ier3|IEX-1|cI-3|gly96|-|17|17 B1|protein-coding	8.75489	8.61309	11.6589	11.6116	4.3879	0	2.77359	1.08e-40
Rnd1	chr15	98669205	98677461	-	2194	Rnd1|A830014L09Rik|Arhs|-|15|15 F1|protein-coding	9.74676	9.80381	12.5702	12.7129	3.72057	0	1.8426	0.00618608
Icam1	chr9	21015985	21028817	+	2522	Icam1|CD54|Icam-1|Ly-47|MALA-2|-|9 A3|9 7.69 cM|protein-coding	10.7261	10.6795	13.2948	13.3345	3.22059	0	3.79467	0.000118519
Junb	chr8	84976910	84978718	-	1808	Junb|-|-|8 C3|8 41.41 cM|protein-coding	10.2322	10.1537	12.5083	12.5349	2.98285	0	3.63138	1.38e-67
Slc25a25	chr2	32414487	32451422	-	3273	Slc25a25|1110030N17Rik|MCSC|mKIAA1896|-|2|2 B|protein-coding	9.95506	10.0488	12.2807	12.2732	2.95918	7.44e-302	1.96053	6.62e-26
Noct	chr3	51224447	51251644	+	3054	Noct|Ccr4|Ccrn4l|-|3|3 C|protein-coding	10.4652	10.5441	12.5652	12.6368	2.6486	3.12e-272	2.99513	1.17e-60
Klf10	chr15	38294413	38300706	-	3037	Klf10|EGR[a]|Egral|Gdnfif|TIEG-1|Tieg|Tieg1|mGIF|-|15|15 B3.1|protein-coding	8.94888	8.88329	11.1525	11.1258	3.31822	7.43e-246
Cxcl10	chr5	92346638	92348882	-	1087	Cxcl10|C7|CRG-2|INP10|IP-10|IP10|Ifi10|Scyb10|gIP-10|mob-1|-|5 E2|5 46.57 cM|protein-coding	8.39411	8.35838	12.627	12.8269	6.69653	2.69e-241	7.14533	7.82e-164
Gadd45b	chr10	80930073	80932204	+	1277	Gadd45b|Myd118|-|10 C1|10 39.72 cM|protein-coding	9.14289	9.04133	11.2705	11.3663	3.2292	1.86e-237	2.70871	6.64e-21
Rgs16	chr1	153740349	153745468	+	2330	Rgs16|Rgs14|Rgsr|-|1 G3|1 65.43 cM|protein-coding	10.0146	9.97558	11.8575	11.8281	2.45689	3.81e-213
Atf3	chr1	191170296	191183340	-	1977	Atf3|LRG-21|-|1 H6|1 96.28 cM|protein-coding	8.91001	8.82567	10.8532	10.8952	3.07396	3.82e-194	1.72827	2.62e-09
Fosl2	chr5	32135801	32157842	+	6530	Fosl2|Fra-2|-|5 B1|5 17.33 cM|protein-coding	10.8105	10.7773	12.4036	12.4117	2.0381	2.44e-190	1.01182	2.65e-08
Gm13889	chr2	93955816	93957201	-	1385	Gm13889|Ag2|-|2|2 E1|protein-coding	8.03362	7.88794	10.2013	10.3738	4.40144	6.2e-182	5.81694	3.62e-29
Tlr2	chr3	83836272	83841767	-	3009	Tlr2|Ly105|-|3|3 E3|protein-coding	10.4396	10.4485	12.0409	12.1013	2.10413	6.55e-173	2.78137	2.73e-30
Vcam1	chr3	116109949	116129688	-	3452	Vcam1|CD106|Vcam-1|-|3 G1|3 50.17 cM|protein-coding	12.0358	12.0133	13.5895	13.7445	1.96998	2.41e-169
Nfkbie	chr17	45555703	45563169	+	2424	Nfkbie|I-kappa-B-epsilon|IKBE|IkB-E|NF-kappa-BIE|ikB-epsilon|-|17|17 B3|protein-coding	7.72642	7.7358	9.769	9.86691	4.43765	1.3e-151	2.85172	4.63e-05
Ripk2	chr4	16122733	16163647	-	2671	Ripk2|2210420D18Rik|CARD3|CARDIAK|CCK|D4Bwg0615e|RICK|RIP2|-|4 A2|4 6.7 cM|protein-coding	8.40657	8.32436	10.328	10.575	3.55179	2.02e-148	2.02548	2.02e-15
Nr4a1	chr15	101266846	101274795	+	2464	Nr4a1|GFRP1|Gfrp|Hbr-1|Hbr1|Hmr|N10|NGFI-B|NGFIB|NP10|NUR77-1|NUR77-2|TIS1|TR3|nur77|-|15|15 F1|protein-coding	7.68921	7.60953	9.6657	9.72563	4.56169	3.77e-148	2.05806	1.46e-13
Csrnp1	chr9	119971163	119984443	-	2897	Csrnp1|4931429D10Rik|Axud1|CSRNP-1|URAX1|taip-3|-|9|9 F4|protein-coding	8.92389	8.88471	10.7854	10.6517	2.80802	9.98e-144	5.12928	1.54e-96
Ppp1r18	chr17	35866660	35875587	+	3126	Ppp1r18|2310014H01Rik|-|17|17 B1|protein-coding	10.5405	10.4869	11.9862	11.9201	1.86754	2.72e-130
Btg2	chr1	134075170	134079120	-	2740	Btg2|APRO1|Pc3|TIS21|-|1 E4|1 58.1 cM|protein-coding	9.877	9.94104	11.3981	11.4202	2.05099	2.2e-127	3.36591	4.39e-55
Gem	chr4	11705807	11714752	+	1987	Gem|-|-|4 A1|4 5.34 cM|protein-coding	8.80652	8.7391	10.369	10.396	2.60978	8.42e-123	5.6019	1.93e-72
Gbp5	chr3	142496900	142522344	+	3034	Gbp5|5330409J06Rik|Gbp5a|-|3|3 H1|protein-coding	7.51213	7.45309	9.51001	9.83132	5.38759	5.26e-122	4.80013	1.38e-39
Relb	chr7	19606217	19629438	-	2179	Relb|shep|-|7 A3|7 9.93 cM|protein-coding	8.45263	8.43928	10.0785	10.2319	2.96096	3.62e-118	1.81825	7.96e-10
Ppp1r15a	chr7	45522917	45526268	-	2328	Ppp1r15a|9630030H21|Gadd34|Myd116|-|7|7 B3|protein-coding	9.15227	9.18689	10.6751	10.7557	2.33626	2.88e-115	3.76087	2.12e-08
Cxcl2	chr5	90903873	90905938	+	1102	Cxcl2|CINC-2a|GROb|Gro2|MIP-2|MIP-2a|Mgsa-b|Mip2|Scyb|Scyb2|-|5 E1|5 44.78 cM|protein-coding	7.55885	7.46641	10.6284	10.5769	8.19273	6.07e-111	7.7235	8.15e-25
Ptx3	chr3	66219910	66225805	+	1893	Ptx3|TSG-14|-|3 E1|3 30.25 cM|protein-coding	9.99259	9.97252	11.3497	11.4523	1.93727	2.71e-110	5.09	0.00131262
Dlc1	chr8	36567751	36613943	-	6132	Dlc1|A730069N07Rik|Arhgap7|HP|STARD12|dlc-1|-|8 A4|8 23.05 cM|protein-coding	11.2501	11.295	12.4796	12.4905	1.50928	9.25e-110
Jun	chr4	95049034	95052222	-	3188	Jun|AP-1|Junc|c-jun|-|4 C5|4 43.34 cM|protein-coding	11.5419	11.5502	12.7053	12.7104	1.42961	2.69e-109	1.09177	0.000604187
Bhlhe40	chr6	108660629	108666925	+	3104	Bhlhe40|Bhlhb2|C130042M06Rik|CR8|Clast5|Dec1|Sharp2|Stra13|Stra14|-|6|6 E2|protein-coding	9.74382	9.73804	11.1072	11.1275	1.93843	2.83e-108
Gdf15	chr8	70629393	70632095	-	1542	Gdf15|MIC-1|NAG-1|SBF|-|8|8 B3.3|protein-coding	8.28444	8.3147	9.95936	9.85951	2.93148	4.82e-106	2.60229	4.85e-25
Stx11	chr10	12938209	12964262	-	4168	Stx11|5830405C08Rik|-|10|10 A2|protein-coding	7.39386	7.36147	8.97962	9.0415	4.40936	2.03e-99	1.95186	4.35e-16
Pnrc1	chr4	33245423	33248510	-	1645	Pnrc1|5730463C12Rik|B4-2|PRR2|Prol2|-|4|4 A5|protein-coding	9.34977	9.30491	10.7595	10.9478	2.25724	1.8e-97	2.70313	9.37e-55
Mir155hg	chr16	84713023	84715245	+	1261	Mir155hg|Bic|Gm26667|-|16 C3.3|16|ncRNA	7.32468	7.21384	8.98981	9.12873	5.28827	8.7e-97	9.80009	1.22e-18
Csf1	chr3	107741048	107760469	-	4159	Csf1|BAP025|Csfm|MCSF|Mhdabap25|op|-|3 F2.3|3|protein-coding	14.0524	14.1288	15.0957	15.1213	1.18494	2.19e-93	3.33339	2.75e-42
Sdc4	chr2	164424247	164443186	-	2449	Sdc4|S4|Synd4|ryudocan|syndecan-4|-|2 H3|2 85.16 cM|protein-coding	12.2113	12.3494	13.4507	13.4996	1.42861	1.98e-91	2.13396	5.86e-38
Cxcl1	chr5	90891241	90893115	+	946	Cxcl1|Fsp|Gro1|KC|Mgsa|N51|Scyb1|gro|-|5 E1|5 44.78 cM|protein-coding	8.10056	7.92481	13.1411	13.2881	12.1843	3.47e-91	7.64678	1.23e-231
Birc3	chr9	7848699	7873024	-	2650	Birc3|Api1|Api2|Birc2|C-IAP2|HIAP2|IAP1|IAP2|MIAP1|MIAP2|MIHB|MIHC|RNF49|cIAP-1|cIAP-2|cIAP1|cIAP2|-|9|9 A1|protein-coding	7.68511	7.65642	9.0892	9.13118	3.36849	9.45e-88	1.83713	5.38e-12
Adamts1	chr16	85793827	85803113	-	4867	Adamts1|ADAM-TS1|ADAMTS|ADAMTS-1|C3-C5|METH-1|METH1|-|16 C3.3|16 48.2 cM|protein-coding	12.496	12.5052	13.5218	13.4705	1.18938	3e-86	2.30999	0.0416907
Nfkb2	chr19	46304737	46312090	+	3009	Nfkb2|NF-kappaB2|lyt|p49|p49/p100|p50B|p52|-|19 C3|19 38.8 cM|protein-coding	9.23313	9.23532	10.5057	10.5066	1.95114	7.42e-83	1.23901	1.23e-06
Dusp8	chr7	142079490	142095272	-	4791	Dusp8|5530400B01Rik|Nttp1|-|7 F5|7 87.59 cM|protein-coding	9.05828	9.06096	10.3359	10.3063	2.0009	2.84e-78	3.31996	1.1e-35
Ccnl1	chr3	65946151	65958249	-	2148	Ccnl1|2610030E23Rik|Ccnl|ania-6a|-|3|3 E1|protein-coding	10.0443	10.0545	11.1718	11.2343	1.59014	2.02e-76	1.48263	1.81e-13
Zfp36	chr7	28376784	28380253	-	2787	Zfp36|Gos24|Nup475|TIS11D|TISII|Tis11|Ttp|Zfp-36|-|7 A3|7 16.72 cM|protein-coding	9.01369	9.06098	10.2867	10.3031	2.00279	8.4e-76	3.74335	1.28e-56
Sik1	chr17	31844248	31855792	-	4484	Sik1|Hrt-20|Msk|Sik|Sik-1|Snf1lk|-|17 B1|17 17.25 cM|protein-coding	8.32863	8.24839	9.61292	9.55714	2.46974	5.98e-73
Sbno2	chr10	80057416	80102698	-	4164	Sbno2|F730040C21|Sno|Stno|-|10|10 C1|protein-coding	11.1585	11.1705	12.1437	12.1608	1.24709	7.15e-72
Arid5a	chr1	36307754	36320526	+	2255	Arid5a|D430024K22Rik|Mrf1|-|1|1 B|protein-coding	8.1454	8.13753	9.37746	9.45822	2.55236	8.83e-71	1.96096	6.86e-13
Itpkc	chr7	27207172	27228628	-	3234	Itpkc|9130023N17Rik|IP3K C|-|7|7 A3|protein-coding	8.08479	8.13109	9.37063	9.32034	2.51174	7.47e-65	1.03891	0.00297018
Ptgs2	chr1	150100031	150108227	+	4434	Ptgs2|COX2|Cox-2|PES-2|PGHS-2|PHS II|PHS-2|Pghs2|TIS10|gripghs|-|1 G1|1 63.84 cM|protein-coding	8.02149	8.00712	9.29207	9.19574	2.58363	3.87e-64	8.34195	2.42e-136
Zc3h12a	chr4	125118423	125127840	-	2744	Zc3h12a|MCPIP|MCPIP-1|Mcpip1|Reg1|-|4|4 D2.2|protein-coding	7.85584	7.86975	9.03971	9.0504	2.64342	1.07e-61	2.5151	0.00211698
Pde4b	chr4	102587558	102605703	+	1904	Pde4b|Dpde4|dunce|-|4 C6|4 46.99 cM|protein-coding	8.81213	8.73277	9.89454	9.96639	1.97868	2.49e-60	4.65835	5.84e-63
Ifrd1	chr12	40201567	40223189	-	3355	Ifrd1|Ifnl|PC4|Tis7|-|12 B1|12 18.06 cM|protein-coding	9.62272	9.46482	10.6818	10.7202	1.70392	4.25e-60	2.17764	6.14e-34
Zfp46	chr4	136286067	136293942	+	4634	Zfp46|Mlz-4|Zfp-46|Znf436|-|4 D3|4 68.34 cM|protein-coding	9.08548	9.15439	10.2645	10.2353	1.79415	1.03e-59
Kdm6b	chr11	69398508	69413675	-	6609	Kdm6b|1700064E03Rik|Jmjd3|-|11|11 B3|protein-coding	9.56214	9.59831	10.6383	10.6438	1.56679	2.27e-59	3.90707	2.13e-61
Ccl7	chr11	82045712	82047525	+	796	Ccl7|MCP-3|Scya7|fic|marc|mcp3|-|11 C|11 49.83 cM|protein-coding	7.13472	7.07667	8.95692	8.98958	7.22353	4.5e-59	2.86317	3.61e-47
Myc	chr15	61985391	61990350	+	2333	Myc|Myc2|Niard|Nird|bHLHe39|-|15 D1|15 26.19 cM|protein-coding	8.57239	8.67576	9.79875	9.7684	2.04586	1.07e-55	1.47738	7.83e-15
Arhgef2	chr3	88621106	88648052	+	4257	Arhgef2|GEF|GEF-H1|GEFH1|LFP40|Lbcl1|Lfc|P40|mKIAA0651|-|3|3 F1|protein-coding	10.6859	10.7047	11.6036	11.594	1.18437	5.65e-54
Maff	chr15	79347520	79359076	+	1953	Maff|-|-|15 E1|15 37.7 cM|protein-coding	9.40417	9.3344	10.378	10.396	1.56443	6.68e-52	4.62754	3.96e-90
Phlda1	chr10	111506286	111508645	+	1946	Phlda1|DT1P1B11|TDAG51|Tdag|-|10|10 D1|protein-coding	8.50178	8.49688	9.54387	9.57741	1.96713	1.02e-51	4.164	1.01e-51
S1pr3	chr13	51408639	51422797	+	4460	S1pr3|Edg3|Lpb3|S1p3|-|13|13 A5|protein-coding	11.0887	11.058	11.9677	12.1475	1.25453	2.68e-49
Cilp2	chr8	69880369	69887687	-	4299	Cilp2|1110031K21Rik|CLIP-2|-|8|8 B3.3|protein-coding	6.85528	6.87512	7.8491	7.92471	4.10433	3.18e-48
Clcf1	chr19	4214238	4223490	+	1842	Clcf1|BSF-3|Bsf3|CLC|NNT-1|-|19|19 A|protein-coding	11.131	11.1965	11.9936	12.0061	1.06052	1.53e-47	3.32545	1.02e-11
Stk40	chr4	126103972	126141029	+	3471	Stk40|2310004N11Rik|-|4|4 D2.2|protein-coding	10.2553	10.3072	11.1593	11.2459	1.25612	1.47e-46	1.1534	2.7e-07
Vash1	chr12	86678700	86692091	+	2586	Vash1|D930046M13Rik|G630009D10Rik|TTCP 1|-|12|12 D2|protein-coding	7.90583	8.02158	9.05988	9.04133	2.36576	1.39e-45
Map3k8	chr18	4331327	4352953	-	2492	Map3k8|Cot|Cot/Tpl2|Est|Estf|Tpl-2|Tpl2|c-COT|-|18 A1|18 2.73 cM|protein-coding	8.24412	8.22103	9.22445	9.22025	2.00594	1.01e-44	1.37639	4.46e-05
Mapk6	chr9	75386904	75410005	-	4061	Mapk6|2610021I23Rik|D130053K17Rik|Erk3|Mapk4|Mapk63|Prkm4|Prkm6|-|9 D|9 42.3 cM|protein-coding	10.2617	10.223	11.1547	11.0864	1.20625	1.03e-43
Arrdc4	chr7	68736995	68749241	-	3890	Arrdc4|2410003C09Rik|-|7|7 C|protein-coding	9.25605	9.14236	10.1522	10.1978	1.55436	2.25e-43
Fosl1	chr19	5447703	5455945	+	1700	Fosl1|Fra1|fra-1|-|19 A|19 4.33 cM|protein-coding	7.24391	7.23181	8.14848	8.18061	2.87721	3.51e-42	2.39847	0.000523637
Map3k14	chr11	103219762	103267472	-	4215	Map3k14|Nik|aly|-|11 E1|11 66.8 cM|protein-coding	9.24773	9.37769	10.2974	10.2922	1.52421	8.93e-42
Ier2	chr8	84661331	84662852	-	1521	Ier2|Ch1|Pip92|-|8 C3|8 41.02 cM|protein-coding	8.25767	8.22316	9.23467	9.16274	1.94715	1.39e-40	2.31719	2.72e-19
Egr1	chr18	34859823	34864984	+	4481	Egr1|A530045N19Rik|ETR103|Egr-1|Krox-1|Krox-24|Krox24|NGF1-A|NGFI-A|NGFIA|TIS8|Zenk|Zfp-6|Zif268|egr|-|18 B1|18 18.76 cM|protein-coding	8.6253	8.73562	10.7264	10.5018	3.09717	1.86e-40	6.99953	1.71e-14
Irgq	chr7	24530689	24538600	+	6078	Irgq|FKSG27|Irgq1|-|7|7 A3|protein-coding	10.0038	9.9146	10.8804	10.8066	1.25655	1.13e-39	1.23432	1.05e-10
Tgif1	chr17	70844205	70851207	-	1626	Tgif1|Tgif|-|17|17 E1.3|protein-coding	8.9245	8.95748	9.85171	9.83498	1.52924	2.47e-38	1.12522	3.84e-10
Rel	chr11	23736847	23770970	-	7447	Rel|c-Rel|-|11 A3.2|11 14.36 cM|protein-coding	7.69862	7.68627	8.59044	8.57923	2.23739	2.88e-37	2.17413	4.81e-31
Bach1	chr16	87698945	87733346	+	5858	Bach1|6230421P05Rik|-|16|16 C3.3|protein-coding	8.99787	8.91257	9.84562	9.84995	1.51121	8.62e-37
Cebpb	chr2	167688915	167690418	+	1503	Cebpb|C/EBPbeta|CRP2|IL-6DBP|LAP|LIP|NF-IL6|NF-M|Nfil6|-|2 H3|2 87.58 cM|protein-coding	9.15377	9.01014	9.97822	10.0815	1.55081	2.22e-36
Nfkbid	chr7	30423275	30428746	+	2018	Nfkbid|I-kappa-B-delta|IkappaBNS|ikB-delta|-|7|7 B1|protein-coding	6.74984	6.72334	7.50505	7.57785	3.51749	4.89e-36	2.67937	2.61e-26
Rela	chr19	5637483	5648130	+	2695	Rela|p65|p65 NF-kappa B|p65 NFkB|-|19 A|19 4.34 cM|protein-coding	9.95467	10.0281	10.7857	10.8606	1.18037	2.64e-35
Gbp3	chr3	142560145	142573209	+	2658	Gbp3|GBP-3|GBP-4|Gbp4|-|3|3 H1|protein-coding	8.74885	8.65462	9.61054	9.56268	1.59351	2.33e-34
Sh3d21	chr4	126150602	126162626	-	1836	Sh3d21|1700029G01Rik|-|4|4 D2.2|protein-coding	6.58257	6.51998	7.25818	7.36454	3.8988	1.32e-32
Zfp36l1	chr12	80107754	80113013	-	2987	Zfp36l1|Berg36|Brf1|D530020L18Rik|ERF1|TIS11b|cMG1|-|12|12 C3|protein-coding	10.4208	10.4024	11.114	11.2019	1.01587	1.22e-31	1.14472	2.26e-08
Tnfsf9	chr17	57105325	57107757	+	1285	Tnfsf9|4-1BB-L|4-1BBL|Cd137l|Ly63l|-|17|17 D|protein-coding	6.54002	6.54544	7.23208	7.24897	3.52059	6.59e-30	6.32818	2e-164
Steap4	chr5	7960457	7982213	+	3146	Steap4|1110021O17Rik|Tiarp|Tnfaip9|-|5|5 A1|protein-coding	7.56702	7.54663	8.29996	8.48101	2.2429	1.6e-29
Zswim4	chr8	84210678	84237055	-	4598	Zswim4|D330002I24|E130119J17Rik|-|8|8 C2|protein-coding	8.69608	8.6604	9.50705	9.44426	1.46324	1.01e-28	2.15712	6.74e-29
Trim47	chr11	116105752	116110246	-	2193	Trim47|2210023F24Rik|-|11|11 E2|protein-coding	8.58431	8.52109	9.34692	9.3458	1.50747	1.26e-28
Klhl25	chr7	75848338	75874130	+	3380	Klhl25|2810402K13Rik|Enc-1|-|7|7 D1|protein-coding	9.0844	9.1015	9.81992	9.86046	1.24923	1.24e-26	1.18048	0.00224821
Micall2	chr5	139706696	139736336	-	3313	Micall2|A930021H16Rik|JRAB|MICAL-L2|mFLJ00139|-|5|5 G2|protein-coding	9.12734	9.27533	10.0029	9.99625	1.28953	8.79e-26
Ets1	chr9	32696022	32757820	+	5065	Ets1|D230050P06|Ets-1|Tpl1|p54|vs|-|9 A4|9 17.97 cM|protein-coding	8.44427	8.42003	9.17461	9.18262	1.47854	1.18e-25
Plekhf1	chr7	38216972	38228016	-	5260	Plekhf1|1810013P09Rik|APPD|LAPF|PHAFIN1|ZFYVE15|-|7|7 B3|protein-coding	8.27511	8.28854	9.00542	9.22519	1.71146	1.52e-25
Tnip1	chr11	54910787	54962912	-	2775	Tnip1|ABIN|ABIN-1|ABIN1|Naf1|Nef|VAN|-|11|11 B1.3|protein-coding	8.98182	9.07092	9.75613	9.8625	1.32115	1.52e-25	1.33026	1.01e-07
Dusp5	chr19	53529109	53542431	+	2466	Dusp5|Gm337|-|19|19 D2|protein-coding	8.56818	8.54719	9.26951	9.36408	1.44908	1.92e-25	3.33288	8.02e-67
Bcl3	chr7	19808462	19822770	-	1833	Bcl3|Bcl-3|-|7 A3|7 9.95 cM|protein-coding	6.67347	6.62511	7.27085	7.31085	2.94799	3.08e-25
Tnf	chr17	35199381	35202007	-	1632	Tnf|DIF|TNF-a|TNF-alpha|TNFSF2|TNFalpha|Tnfa|Tnfsf1a|Tnlg1f|-|17 B1|17 18.59 cM|protein-coding	7.30698	7.30959	8.07029	7.9498	2.16176	2.1e-23	6.77573	7.38e-31
Bcor	chrX	12036743	12160355	-	6086	Bcor|2900008C10Rik|5830466J11Rik|8430401K06Rik|BcorR|D930024N20Rik|mKIAA1575|-|X|X A1.1|protein-coding	8.90669	8.90701	9.62593	9.59058	1.23071	5.04e-23
Egr2	chr10	67537869	67542188	+	2962	Egr2|Egr-2|Krox-20|Krox20|NGF1-B|Zfp-25|Zfp-6|-|10 B5.1|10 34.96 cM|protein-coding	6.10713	6.0722	6.61284	6.68438	4.26946	6.39e-23	4.84907	1.97e-121
Fos	chr12	85473890	85477273	+	2101	Fos|D12Rfj1|c-fos|cFos|-|12 D2|12 39.7 cM|protein-coding	8.80421	8.90583	9.6786	9.54753	1.3344	3.81e-22
Nr4a3	chr4	48045153	48086445	+	5705	Nr4a3|CHN|CSMF|MINOR|NOR-1|Nor1|TEC|-|4|4 B1|protein-coding	7.48792	7.32054	8.12063	8.1922	2.1856	4.04e-22
Per1	chr11	69098948	69109960	+	4626	Per1|Hftm|Per|m-rigui|mPer1|-|11|11 B3|protein-coding	9.15053	9.18358	9.97506	9.8064	1.19651	7.2e-21
Mbd1	chr18	74268175	74282732	+	2804	Mbd1|Cxxc3|PCM1|-|18 E2|18 50.7 cM|protein-coding	9.46604	9.41354	10.0659	10.1257	1.03444	7.73e-21
Nupr1	chr7	126623249	126625676	-	824	Nupr1|2310032H04Rik|Com1|p8|-|7|7 F3|protein-coding	6.86738	6.82988	7.41647	7.46928	2.38909	1.33e-20	1.6449	1.17e-08
Orai2	chr5	136147459	136170713	-	3903	Orai2|A730041O15Rik|Tmem142b|-|5|5 G2|protein-coding	9.49186	9.5222	10.1167	10.2002	1.01455	2.55e-20	1.40512	4.97e-05
Ankrd33b	chr15	31294095	31367726	-	4714	Ankrd33b|0610012A05Rik|3021401C12Rik|5730557B15Rik|-|15|15 B2|protein-coding	5.92574	5.89851	6.34918	6.42394	4.08629	5.24e-19	1.18575	7.27e-05
Serpine1	chr5	137061504	137072259	-	2994	Serpine1|PAI-1|PAI1|Planh1|-|5|5 G2|protein-coding	9.65479	9.76716	10.4651	10.325	1.02336	5.24e-19	5.39458	2.97e-08
Sox7	chr14	63943673	63950732	+	3296	Sox7|-|-|14|14 D1|protein-coding	8.30384	8.27651	8.89026	8.98741	1.36603	1.8e-18
Gbp2	chr3	142620602	142638008	+	2495	Gbp2|-|-|3 H1|3 66.69 cM|protein-coding	8.7554	8.76799	9.3432	9.48312	1.19731	1.13e-17
Gch1	chr14	47153895	47189413	-	2764	Gch1|GTP-CH|GTP-CH-I|GTPCH|Gch|-|14 C1|14 24.6 cM|protein-coding	7.18473	7.14519	7.7242	7.75384	1.93893	1.18e-17
Icosl	chr10	78069302	78079525	+	2801	Icosl|B7-H2|B7RP-1|B7h|GI50|GL50|GL50-B|ICOS-L|Icoslg|LICOS|Ly115l|mKIAA0653|-|10|10 C1|protein-coding	7.7785	7.83168	8.35328	8.50599	1.56885	4.23e-16
Usp27x	chrX	7372591	7375830	-	3239	Usp27x|Sfc11|Usp27|-|X A1.1|X 3.31 cM|protein-coding	7.5759	7.6298	8.20509	8.17336	1.60574	5.12e-16
Gm44013	chr6	140620162	140622423	-	2261	0	5.71242	5.69676	6.06771	6.13844	3.97427	1.31e-15
Tmem200b	chr4	131921771	131923140	+	1369	Tmem200b|EG623230|-|4|4 D2.3|protein-coding	5.60379	5.57527	5.99379	5.98061	4.81124	6.3e-15	8.88218	9.95e-08
Fosb	chr7	19302696	19310051	-	3775	Fosb|-|-|7 A3|7 9.56 cM|protein-coding	6.23084	6.21759	6.65399	6.66117	2.64685	7.53e-15	2.9128	4.26e-06
Tifa	chr3	127789805	127798389	+	2240	Tifa|T2bp|-|3|3 G2|protein-coding	7.95969	7.79893	8.45837	8.52727	1.49339	1.76e-14
Gm27027	chr2	93956817	93996354	-	542	0	6.80092	6.77054	7.23781	7.30693	2.04644	2.69e-14
Rhou	chr8	123653929	123663884	+	3366	Rhou|2310026M05Rik|Arhu|CDC42L1|G28K|WRCH-1|WRCH1|mG28K|-|8|8 E1|protein-coding	8.39568	8.34141	8.89274	8.96372	1.1664	7.77e-14
H2-K2	chr17	33974831	33978790	-	1038	H2-K2|EG630499|Gm7035|H-2K1|H-2K1K|H-2K2|H2-K1|-|17 17.98 cM|17 B1|pseudo	5.52262	5.50227	5.86191	5.86509	4.13425	1.11e-13	2.42298	3.21e-08
Nfatc1	chr18	80647435	80708173	-	4490	Nfatc1|2210017P03Rik|NF-ATc|NFAT2|NFATc|Nfatcb|-|18 E3|18 53.66 cM|protein-coding	8.34491	8.25354	8.80716	8.95702	1.23897	2.43e-13
Slc7a11	chr3	50364938	50443611	-	9200	Slc7a11|9930009M05Rik|sut|xCT|-|3 C|3 21.72 cM|protein-coding	7.01611	6.98376	7.48736	7.47762	1.79938	2.67e-13	1.23213	0.0132123
Ccl20	chr1	83116766	83119166	+	1412	Ccl20|CKb4|LARC|MIP-3A|MIP-3[a]|MIP3A|ST38|Scya20|exodus-1|-|1 C5|1 42.69 cM|protein-coding	6.76115	6.71201	8.06124	8.04283	11.4226	3.66e-13
Lipg	chr18	74939322	74961263	-	3768	Lipg|3110013K01Rik|EL|lipase|mEDL|-|18|18 E2|protein-coding	8.1015	8.17129	8.66377	8.69643	1.22185	6.46e-13
Cd83	chr13	43784775	43803132	+	2468	Cd83|-|-|13 A4|13 21.6 cM|protein-coding	7.24685	7.20756	7.75647	7.69202	1.64662	7.41e-13	4.10144	8.76e-11
Csf2	chr11	54247271	54249667	-	793	Csf2|CSF|Csfgm|GMCSF|Gm-CSf|MGI-IGM|-|11 B1.3|11 32.13 cM|protein-coding	6.69436	6.64911	7.86338	7.93096	11.2823	7.93e-13	7.19608	0.000142142
Ltv1	chr10	13178140	13193168	-	2276	Ltv1|2610020N02Rik|-|10|10 A2|protein-coding	8.55091	8.54235	9.0312	9.11047	1.04108	3.11e-12
N4bp3	chr11	51643063	51650842	-	2358	N4bp3|C330016O10Rik|-|11|11 B1.3|protein-coding	7.31534	7.33227	7.75474	7.88691	1.57456	6.75e-12
Fas	chr19	34290659	34327770	+	1469	Fas|APO1|APT1|CD95|TNFR6|Tnfrsf6|lpr|-|19 C1|19 29.48 cM|protein-coding	10.6619	10.6627	11.4668	11.738	1.24286	6.93e-12
Borcs6	chr11	69059717	69061578	+	1861	Borcs6|2310047M10Rik|-|11|11 B3|protein-coding	8.4792	8.4227	8.94644	8.97899	1.04706	8.86e-12
Grpel2	chr18	61712440	61726331	-	4023	Grpel2|mt-GrpE#2|mt-Grpel2|-|18|18 E1|protein-coding	8.44172	8.37677	8.89112	8.9599	1.06989	1.09e-11
Lcn2	chr2	32384633	32387797	-	904	Lcn2|24p3|NRL|Sip24|-|2 B|2 22.09 cM|protein-coding	7.23316	7.3109	8.07695	8.32386	2.83057	1.14e-11
Tmem132e	chr11	82388900	82446332	+	4369	Tmem132e|Gm644|-|11|11 C|protein-coding	6.31398	6.32705	6.6943	6.73386	2.22015	1.39e-11
C9orf72	chr4	35191285	35226123	-	3394	C9orf72|3110043O21Rik|Dennd9|-|4|4 A5|protein-coding	8.47556	8.42901	8.92525	9.00335	1.04832	1.45e-11	1.29548	8.41e-10
Tmem39a	chr16	38562812	38592162	+	2854	Tmem39a|2610033C09Rik|-|16|16 B4|protein-coding	8.55012	8.5022	9.00523	9.04694	1.00207	2.89e-11
Katna1	chr10	7726000	7763149	+	1753	Katna1|-|-|10|10 A1|protein-coding	8.45863	8.39975	8.87923	8.97745	1.03208	1.1e-10
D16Ertd472e	chr16	78544961	78576657	-	1262	D16Ertd472e|1700010I10Rik|2310009O17Rik|E330003K22Rik|Eurl|-|16 C3.1|16 45.36 cM|protein-coding	6.56445	6.5722	6.92237	7.00922	1.91285	2.42e-10
Gm38357	chr3	51231917	51234380	+	2463	0	5.94131	5.92639	6.27078	6.24651	2.39228	8.1e-10	3.99634	2.11e-17
Cdk5r1	chr11	80477023	80481184	+	4161	Cdk5r1|Cdk5r|D11Bwg0379e|p25|p35|-|11 B5|11 47.94 cM|protein-coding	6.90583	6.95444	7.3208	7.37535	1.62807	9.57e-10	2.98547	4.48e-08
Zfp819	chr7	43607225	43618285	+	2353	Zfp819|4930427I11Rik|4933405K07Rik|-|7|7 B3|protein-coding	5.0994	5.09532	5.34519	5.35799	4.02302	1.25e-09
Pim1	chr17	29490812	29496111	+	2627	Pim1|Pim-1|-|17 A3.3|17 15.38 cM|protein-coding	8.06441	7.98241	8.5212	8.46003	1.11061	1.47e-09	3.33153	1.85e-116
Selp	chr1	164141318	164142792	+	336	Selp|CD62P|GMP-140|Grmp|LECAM3|PADGEM|-|1 H2.2|1 71.42 cM|protein-coding	5.1281	5.12324	5.39424	5.36044	3.76743	2.17e-09
Cish	chr9	107296026	107301987	+	2845	Cish|CIS-1|CIS1|Cis|F17|F23|SOCS|-|9 F1|9 57.99 cM|protein-coding	7.18165	7.20713	7.61046	7.60713	1.41272	3.02e-09	4.34175	7.94e-09
Bmp2	chr2	133552159	133562885	+	3550	Bmp2|Bmp2a|-|2 F2|2 65.21 cM|protein-coding	5.84604	5.85129	6.16484	6.14617	2.39258	3.72e-09
Has2	chr15	56665627	56694539	-	4230	Has2|-|-|15 D1|15 23.31 cM|protein-coding	5.12296	5.12173	5.36042	5.37664	3.63587	3.98e-09
Rrad	chr8	104628070	104631327	-	1568	Rrad|REM3|Rad|-|8|8 D3|protein-coding	6.40691	6.42664	6.76904	6.7709	1.86466	5.66e-09
Acod1	chr14	103046977	103056573	+	2614	Acod1|CAD|Irg1|-|14 E2.3|14 51.67 cM|protein-coding	6.09456	6.11662	6.41065	6.45722	2.12788	6.82e-09	5.10933	2.4e-07
Lpar2	chr8	69822565	69831102	+	5696	Lpar2|Edg4|IPA2|LPA2|-|8 B3.3|8 33.91 cM|protein-coding	7.84188	7.86629	8.28172	8.27622	1.08426	1.52e-08
Egr3	chr14	70077203	70079955	+	1504	Egr3|Pilot|-|14|14 D2|protein-coding	4.98124	4.95164	5.17442	5.23379	4.37954	1.55e-08	4.43984	2.21e-18
A130051J06Rik	chr15	95787856	95791642	-	2615	A130051J06Rik|-|-|15 E3|15|ncRNA	5.65443	5.60207	5.90203	5.92275	2.62993	1.99e-08
Nipal1	chr5	72647795	72671078	+	4195	Nipal1|3830408G10Rik|Npal1|-|5|5 C3.2|protein-coding	5.1721	5.16532	5.38551	5.41831	3.14747	4.19e-08
Zfp57	chr17	37002525	37010632	+	1740	Zfp57|G19|Zfp-57|-|17 B1|17|protein-coding	6.56638	6.54184	6.9052	6.88784	1.66603	4.82e-08
Rad52	chr6	119902776	119922823	+	1594	Rad52|Rad52yh|-|6 F1|6 56.86 cM|protein-coding	7.6467	7.70117	8.06154	8.11391	1.13679	5.25e-08
Nfkbib	chr7	28758251	28766640	-	2048	Nfkbib|I(Kappa)B(beta)|I-kappa-B-beta|IKB-beta|IKappaBbeta|IkB|IkBb|NF-kappa-BIB|ikB-B|-|7|7 B1|protein-coding	7.90846	7.94985	8.29319	8.4384	1.08508	5.36e-08	1.44505	7.21e-11
Tcim	chr8	24437180	24438984	-	1804	Tcim|1110065B09Rik|1810011O10Rik|-|8|8 A2|protein-coding	6.39953	6.39782	6.70329	6.73801	1.72237	1.24e-07
Arc	chr15	74669083	74672568	-	3050	Arc|Arc3.1|arg3.1|mArc|-|15 D3|15 34.25 cM|protein-coding	5.87854	5.88115	6.16738	6.15561	2.12244	1.25e-07
Ddit3	chr10	127290774	127296288	+	883	Ddit3|AltDDIT3|CHOP-10|CHOP10|chop|gadd153|-|10|10 D3|protein-coding	7.82693	7.74272	8.18255	8.20148	1.07202	1.26e-07
Gm11843	chr4	12131551	12131975	-	424	Gm11843|-|-|4|4 A1|pseudo	5.10952	5.10765	5.38262	5.42553	6.47992	1.89e-07
Flrt3	chr2	140659325	140671400	-	3329	Flrt3|5530600M07Rik|C430047I10Rik|mKIAA1469|-|2|2 F3|protein-coding	7.60821	7.6402	8.02121	8.00706	1.09901	1.99e-07	5.09393	4.04e-46
Trex1	chr9	109057933	109059734	-	1081	Trex1|-|-|9|9 F2|protein-coding	7.65563	7.67065	8.04733	8.03818	1.05579	4.34e-07	1.95225	1.81e-24
Plagl1	chr10	13090832	13130982	+	3929	Plagl1|2610311E24Rik|Lot1|Zac1|-|10 A2|10 4.72 cM|protein-coding	8.28106	8.03147	8.98907	9.03558	1.79304	7.43e-07
Klf4	chr4	55527143	55532466	-	3020	Klf4|EZF|Gklf|Zie|-|4 B3|4 29.76 cM|protein-coding	7.75608	7.69028	8.1316	8.07022	1.02602	1.27e-06
Cxcl11	chr5	92359547	92363277	-	1572	Cxcl11|Cxc11|H174|I-tac|Ip9|Itac|Scyb11|Scyb9b|b-R1|betaR1|-|5|5 E2|protein-coding	4.69128	4.68469	4.90502	4.91149	8.43639	1.34e-06
Gorab	chr1	163384908	163403669	-	2529	Gorab|NTKL-BP1|SCYL1-BP1|Scyl1bp1|-|1|1 H2.1|protein-coding	7.42316	7.34526	7.70743	7.75836	1.10222	5.35e-06
Gbp6	chr5	105272411	105293696	-	2583	Gbp6|GBP-6|Mpa2l|-|5|5 E5|protein-coding	6.90996	6.79898	7.13806	7.22833	1.34983	1.43e-05
Ereg	chr5	91074622	91093646	+	4119	Ereg|EPR|-|5|5 E1|protein-coding	6.14354	6.11846	6.3836	6.38595	1.60527	2.11e-05
Gm44672	chr7	128744179	128745276	-	1097	0	4.36904	4.37745	4.53754	4.50814	3.97088	2.51e-05	4.74532	0.0374797
E230013L22Rik	chr8	11477929	11480241	+	1853	E230013L22Rik|-|-|8 A1.1|8|ncRNA	4.31644	4.29916	4.46172	4.45783	4.89382	3.22e-05	4.11367	5.78e-25
Fignl2	chr15	101050194	101054399	-	4205	Fignl2|EG668225|-|15|15 F1|protein-coding	7.09678	7.14136	7.43556	7.42001	1.11166	3.47e-05
Gm43660	chr5	31560812	31569072	-	6545	0	4.63751	4.63139	4.78181	4.79618	3.00116	4.48e-05
Ikzf4	chr10	128630843	128645991	-	5135	Ikzf4|A630026H08Rik|Eos|Zfpn1a4|Znfn1a4|-|10|10 D3|protein-coding	7.25154	7.24148	7.57571	7.52772	1.03735	5.47e-05
Cxcl5	chr5	90759378	90761624	+	1568	Cxcl5|AMCF-II|Cxcl6|ENA-78|GCP-2|LIX|Scyb5|Scyb6|-|5 E1|5 44.78 cM|protein-coding	3.8774	3.87389	3.98308	4.00968	7.53805	7.46e-05
Il6	chr5	30013114	30019975	+	1132	Il6|Il-6|-|5 B1|5 15.7 cM|protein-coding	4.75785	4.75455	4.95708	5.01037	7.06554	7.57e-05	9.99564	6.42e-09
Hmga1	chr17	27556585	27563668	+	1622	Hmga1|Hmga1a|Hmga1b|Hmgi|Hmgiy|Hmgy|-|17 A3.3|17 14.5 cM|protein-coding	7.18202	7.14846	7.4362	7.48651	1.04945	8.47e-05
Gm39090	chr7	127697031	127700793	+	967	Gm39090|Gm44514|-|7 F3|7|ncRNA	5.07119	5.05553	5.25463	5.22196	2.33977	8.9e-05
Gm47445	chr10	34178235	34179928	-	1693	0	4.27609	4.28067	4.38577	4.43728	3.60454	0.000130437
Il15ra	chr2	11705777	11733986	+	1587	Il15ra|IL-15RA|-|2 A1|2 8.97 cM|protein-coding	6.829	6.88132	7.0726	7.20974	1.21167	0.000161145
Irx3	chr8	91798525	91801915	-	2603	Irx3|-|-|8 C5|8 44.55 cM|protein-coding	5.35353	5.2974	5.48162	5.56365	2.17419	0.000177515
Ccrl2	chr9	111054486	111057270	-	2456	Ccrl2|1810047I05Rik|Ackr5|CCR11|Cmkbr1l2|E01|L-CCR|-|9 F2|9 60.92 cM|protein-coding	5.18564	5.20019	5.35869	5.37833	2.10298	0.000228981	5.50467	6.65e-172
Gata2	chr6	88198334	88207030	+	3560	Gata2|Gata-2|-|6 D1|6 39.2 cM|protein-coding	6.19488	6.206	6.43384	6.42447	1.38246	0.000316823
Sox13	chr1	133383651	133393270	-	1817	Sox13|Sox-13|-|1|1 E4|protein-coding	6.51756	6.52201	6.73921	6.79281	1.23394	0.000339312
Ptgir	chr7	16906490	16910905	+	2720	Ptgir|IP|PGI2|-|7 A2|7 9.15 cM|protein-coding	3.94642	3.94502	4.06311	4.04193	3.73239	0.000856473
Zfp456	chr13	67363584	67375810	-	4119	Zfp456|Rslcan-13|-|13 B3|13 34.54 cM|protein-coding	5.81272	5.76791	5.96342	6.01184	1.54991	0.00100077
Zfp429	chr13	67389304	67399767	-	2049	Zfp429|2810487A22Rik|Rsl2|-|13|13 B3|protein-coding	6.58914	6.57709	6.79839	6.829	1.1174	0.00122399
A830035O19Rik	chr9	45954101	45955998	+	1897	A830035O19Rik|-|-|9 A5.2|9|ncRNA	4.85868	4.84482	4.97131	5.01871	2.19285	0.00126845
Ovol1	chr19	5549137	5560575	-	2893	Ovol1|Ovo1|movo1|-|19|19 A|protein-coding	4.03319	4.03277	4.13924	4.18966	6.25374	0.00149182
H2-Q6	chr17	35424877	35428361	+	972	H2-Q6|0610037M15Rik|H-2Q6|H2-K1|Qa-6|Qa6|-|17 B1|17 18.66 cM|protein-coding	4.65769	4.62809	4.73564	4.82521	2.51505	0.0015683
Gm7019	chr12	115244185	115244553	-	368	Gm7019|EG629936|-|12|12 F2|pseudo	3.86909	3.86035	3.98164	3.94628	3.61714	0.00185812	2.65397	3.74e-05
H2-Q7	chr17	35439155	35443643	+	1393	H2-Q7|H-2Q7|Ped|Q9|Qa-2|Qa-7|Qa7|-|17 B1|17 18.67 cM|protein-coding	4.69975	4.673	4.81947	4.81705	2.28104	0.00210076
Il23a	chr10	128296139	128298084	-	1353	Il23a|IL-23|p19|-|10|10 D3|protein-coding	3.68381	3.67261	3.77256	3.7757	4.7972	0.00258051	8.61573	5.56e-06
Slc22a21	chr11	53949965	53980332	-	3442	Slc22a21|Octn3|Slc22a9|-|11|11 B1.3|protein-coding	6.55591	6.54479	6.73485	6.80647	1.09069	0.00262675
Icam5	chr9	21032073	21039036	+	2926	Icam5|CD50|ICAM-3|ICAM-5|Icam3|TLN|Tlcn|-|9 A3|9 7.7 cM|protein-coding	5.49687	5.43742	5.61251	5.67038	1.69678	0.00273322
Artn	chr4	117926162	117929763	-	2168	Artn|neublastin|-|4|4 D1|protein-coding	4.5553	4.54446	4.67509	4.66737	2.31147	0.00295901
Gm43302	chr5	105214907	105293695	-	4289	0	6.25453	6.15875	6.38895	6.45413	1.29012	0.00353928
Arl5c	chr11	97989578	97996181	-	1560	Arl5c|Arl12|-|11|11 D|protein-coding	6.05053	6.07749	6.26736	6.23932	1.24305	0.00474134
Cxcl9	chr5	92321347	92328079	-	2882	Cxcl9|CMK|Mig|MuMIG|Scyb9|crg-10|-|5 E2|5 46.51 cM|protein-coding	3.53893	3.5466	3.64351	3.61011	4.11146	0.00638128
Gm44891	chr7	132311856	132314078	-	2222	0	3.72689	3.74108	3.84746	3.80175	3.5477	0.00647039
Casp4	chr9	5308849	5336783	+	1418	Casp4|CASP-11|CASP-4|Casp11|Caspl|ich-3|-|9 A1|9 2.46 cM|protein-coding	5.42811	5.4042	5.53288	5.60984	1.55871	0.0073723
Gm20400	chr6	142161493	142173796	+	660	0	4.03767	4.02343	4.11024	4.13734	2.66238	0.010032
Galr3	chr15	79041885	79043558	+	1242	Galr3|Galnr3|-|15 E1|15 37.7 cM|protein-coding	3.73741	3.72849	3.80559	3.82055	2.90809	0.0157774
Stap2	chr17	55997077	56005584	-	1484	Stap2|STAP-2|-|17|17 D|protein-coding	4.53919	4.54191	4.65087	4.64054	1.94295	0.0196651
Egr4	chr6	85511121	85513589	-	2145	Egr4|NGF1-C|NGFI-C|NGFIC|pAT133|-|6 C3|6 37.48 cM|protein-coding	3.19481	3.18863	3.24635	3.276	5.31916	0.0250919
Gm17024	chr12	40209487	40211073	-	631	0	4.72851	4.7359	4.82119	4.86201	1.74916	0.029043	3.2176	0.000356417
Gm43430	chr3	135650670	135654566	-	3896	0	3.23171	3.22484	3.31186	3.2726	3.69147	0.0315909
Esm1	chr13	113209659	113218098	+	2092	Esm1|0610042H23Rik|ESM-1|-|13|13 D2.2|protein-coding	5.98683	6.0169	6.20034	6.12309	1.10461	0.0322107
Gm44763	chr7	118967668	118969686	-	2018	0	5.33891	5.34309	5.44221	5.49877	1.37042	0.0339173
Ptges	chr2	30892282	30901788	-	698	Ptges|2410099E23Rik|D2Ertd369e|Pges|mPGES|mPGES-1|-|2 B|2 21.75 cM|protein-coding	4.68959	4.67214	4.80829	4.76111	1.71467	0.0441987
G930009F23Rik	chr15	38436225	38455134	-	2810	G930009F23Rik|-|-|15 B3.1|15|ncRNA	4.33486	4.32827	4.40355	4.4393	1.91799	0.0495177

### Sheet: RNA-seq Repressed by IL-1B
transcript	chr	start	end	strand	Length	Annotation/Divergence	Astro-RNAseq-NT-r1 rlog	Astro-RNAseq-NT-r2 rlog	Astro-RNAseq-IL1b-r2 rlog	Astro-RNAseq-IL1b-r3 rlog	NT vs. IL1b Log2 Fold Change	NT vs. IL1b adj. p-value	BMDM nt vs. kla Log2 Fold Change	BMDM nt vs. kla adj. p-value
Irs1	chr1	82233101	82291416	-	9141	Irs1|G972R|IRS-1|-|1 C5|1 42.0 cM|protein-coding	10.9018	10.9445	10.1458	10.1881	-1.05855	5.02e-32
Adrb1	chr19	56722372	56724862	+	2490	Adrb1|Adrb-1|beta-AR|-|19 D2|19 51.96 cM|protein-coding	9.92448	10.0217	9.19881	9.13942	-1.32303	3.96e-29
Fam84b	chr15	60818994	60825080	-	5562	0	9.64952	9.55635	9.02347	9.00081	-1.03166	2.2e-15
Zic3	chrX	58030643	58036559	+	3944	Zic3|Bn|Ka|-|X A6|X 32.56 cM|protein-coding	9.10014	9.10779	8.57773	8.57268	-1.04566	7.95e-13
9930012K11Rik	chr14	70154405	70159502	-	1973	9930012K11Rik|-|-|14|14 D2|protein-coding	7.6004	7.56232	7.12588	7.17448	-1.52271	8.1e-10	-2.11651	0.000560123
Arrdc3	chr13	80883410	80896042	+	4086	Arrdc3|mKIAA1376|-|13|13 C2|protein-coding	8.69605	8.639	8.2407	8.1902	-1.01488	4.56e-09	-1.78255	1.18e-06
Skida1	chr2	18045253	18048449	-	2933	Skida1|2810030E01Rik|5730507N06Rik|DLN-1|-|2|2 A3|protein-coding	7.77519	7.7544	7.38292	7.39708	-1.18982	2.64e-07
Zfp324	chr7	12965838	12973822	+	4308	Zfp324|A930002M05|D430030K24Rik|ZF5128|-|7|7 A1|protein-coding	7.53395	7.62246	7.24873	7.25549	-1.11727	1.46e-05	-1.4773	2.4e-05
Gm12258	chr11	58859433	58861956	+	2523	Gm12258|-|-|11|11 B1.3|protein-coding	6.45055	6.36967	6.16729	6.15705	-1.57314	6.61e-05
Gm44168	chr6	87986191	87989729	+	3538	0	6.52113	6.52269	6.27997	6.27068	-1.45571	8.12e-05
Klf15	chr6	90462576	90475238	+	2368	Klf15|1810013I09Rik|CKLF|KKLF|hlb444|-|6|6 D1|protein-coding	6.925	6.96043	6.65862	6.71651	-1.17679	0.000480767
Zfp763	chr17	33016863	33033402	-	3400	Zfp763|1700065O13Rik|-|17|17 B1|protein-coding	6.32873	6.386	6.1424	6.15642	-1.34741	0.001167	-2.02111	2.27e-05
Zfp235	chr7	24134242	24143241	+	3366	Zfp235|0610030O19Rik|-|7|7 A3|protein-coding	6.37868	6.35728	6.15888	6.16876	-1.2871	0.00181234
Zfp61	chr7	24291039	24299675	-	2467	Zfp61|-|-|7 A3|7 10.27 cM|protein-coding	6.81609	6.84539	6.58704	6.626	-1.08657	0.00237728	-1.45259	0.00226568
Gm11266	chr4	82508016	82547292	+	1268	Gm11266|-|-|4|4 C3|ncRNA	6.11244	6.15993	5.95809	5.95033	-1.32933	0.00378386
Srrm4	chr5	116439276	116591817	-	7447	Srrm4|1500001A10Rik|B230202K19Rik|bv|mKIAA1853|nSR100|-|5|5 F|protein-coding	5.99885	5.99052	5.85201	5.76452	-1.4665	0.00594005
Napb	chr2	148693985	148732467	-	4391	Napb|Brp14|E161|I47|SNARE|b-SNAP|-|2|2 G3|protein-coding	6.80934	6.82571	6.62629	6.59344	-1.00787	0.00617869	-1.75743	0.0199711
Gm36936	chr9	72728140	72730888	+	2748	0	6.8122	6.75968	6.54123	6.60459	-1.04958	0.00667792
Zfp128	chr7	12881177	12891841	+	2501	Zfp128|9630016P15Rik|Znf8|mZnf8|-|7|7 A1|protein-coding	5.51905	5.5409	5.39331	5.37476	-1.5291	0.0096756	-2.10275	0.0141052
Zfp248	chr6	118427319	118455528	-	3672	Zfp248|2810037F07Rik|E130106N01Rik|-|6|6 F1|protein-coding	6.13147	6.166	5.93779	6.00216	-1.26414	0.0112556
E530011L22Rik	chr9	121754662	121759943	-	5281	E530011L22Rik|-|-|9|9 F4|ncRNA	6.47094	6.51687	6.30022	6.32256	-1.06458	0.0126998
A430027H14Rik	chr1	189343431	189344897	+	1466	A430027H14Rik|-|-|1|1 H6|ncRNA	5.29208	5.34967	5.16223	5.19999	-1.6866	0.0129066
Gm26920	chr7	30056034	30090410	-	2357	0	5.809	5.81723	5.6482	5.68137	-1.27612	0.0239039
5730405O15Rik	chrX	13042015	13045210	+	1746	5730405O15Rik|-|-|X|X A1.1|ncRNA	4.16269	4.15813	4.08391	4.06357	-2.45509	0.0251516
Zfp82	chr7	30056037	30072900	-	2168	Zfp82|A030010D05|Krab16|Mszf3|Zfp-82|-|7|7 B1|protein-coding	5.63834	5.64915	5.49166	5.52349	-1.29696	0.0365218
Hykk	chr9	54917283	54949924	+	5101	Hykk|Agphd1|C630028N24Rik|-|9|9 B|protein-coding	6.17687	6.14374	6.01452	6.00434	-1.05334	0.0411484
Gm28151	chr1	46849529	46850479	-	950	0	5.52572	5.54567	5.40403	5.41451	-1.29902	0.0447584
Gm28523	chr6	141246920	141250009	-	1585	Gm28523|-|-|6 G2|6|ncRNA	5.48759	5.52673	5.37826	5.38538	-1.30039	0.0496425
